# Enhanced niche colonisation and competition during bacterial adaptation to a fungus

**DOI:** 10.1101/2023.03.27.534400

**Authors:** Anne Richter, Felix Blei, Guohai Hu, Jan W. Schwitalla, Carlos N. Lozano-Andrade, Scott A Jarmusch, Mario Wibowo, Bodil Kjeldgaard, Surabhi Surabhi, Theresa Jautzus, Christopher B. W. Phippen, Olaf Tyc, Mark Arentshorst, Yue Wang, Paolina Garbeva, Thomas Ostenfeld Larsen, Arthur F.J. Ram, Cees A.M. van den Hondel, Gergely Maróti, Ákos T. Kovács

**Author notes:** FB, Department Pharmaceutical Microbiology, Hans-Knöll-Institute, Friedrich-Schiller-Universität, Jena, Germany; OT, Department of Internal Medicine I, Goethe University Hospital, Frankfurt, Germany; MW, Singapore Institute of Food and Biotechnology Innovation (SIFBI), Agency for Science, Technology and Research, Singapore, Republic of Singapore.

## Abstract

Bacterial-fungal interactions (BFIs) influence microbial community performance of most ecosystems and elicit specific microbial behaviours, including stimulating specialised metabolite production. Using a simple BFI system encompassing the Gram-positive bacterium *Bacillus subtilis* and the black mould fungus *Aspergillus niger*, we established a co-culture experimental evolution method to investigate bacterial adaptation to the presence of a fungus. In the evolving populations, *B. subtilis* was rapidly selected for enhanced production of the lipopeptide surfactin and accelerated surface spreading ability, leading to inhibition of fungal expansion and acidification of the environment. These phenotypes were explained by specific mutations in the DegS-DegU two-component system. In the presence of surfactin, fungal hyphae exhibited bulging cells with delocalised secretory vesicles and RlmA-dependent cell wall stress induction. Increased surfactin production typically enhances the competitive success of bacteria against fungi, which likely explains the primary adaption path in the presence of *A. niger*.

**Significance statement:** Experimental evolution and co-cultivation of different microbes are important and useful techniques for discovering new traits and unravelling cryptic regulatory connections. We combined these methods by evolving the Gram-positive bacterium *Bacillus subtilis* in the presence of the black mould fungus *Aspergillus niger* that were previously shown to engage in an intricate and physical interaction. Both are ubiquitous, environmentally and industrially relevant model microbes in the colonisation of rhizo- and endosphere and in the production of enzymes. Our results demonstrate how laboratory adaptation can be exploited to improve biocontrol properties of bacteria.
