## Supplementary material for "Enhanced niche colonisation and competition during bacterial adaptation to a fungus": Dataset S2

### Sheet: Day 3
Dataset of volatiles at 3 days. Tentatively identified volatile organic compounds (VOCs) produced by Aspergillus niger and Bacillus subtilis sp. 3610 in mono- and co-culture on LB-agar.
						Detected in treatment
#	Compound name	RT*	ELRI**	p-value***	chemical family	Asp	Bac	MIX Asp + Bac
1	Unknown compound 1	2.132	575	0.0224537	-		X	X
2	3-methylpentane	2.26479	580.375	0.00480747	Alcanes	X	X	X
3	Acetic acid methyl ester	2.4838	588.2	0.0122698	Esters	X	X	X
4	Acetic acid	2.7	597.182	0.0195948	Acids	X	X	X
5	Benzene	3.57585	632.538	0.00404359	Hydrocarbons		X	X
6	2-pentanone	3.8878	644.8	0.00357119	Ketones		X	X
7	Branched alcane	4.377	668.333	0.016508	-	X		X
8	Pyrazine	4.9985	690	0.00867495	Pyrazines	X		X
9	Dimethyl disulfide	5.2591	695.74	0.00562335	Sulfides	X	X	X
10	Toluene	5.6671	717	1.3807e-10	Benzenoids	X	X	X
11	Unknown compound 2	6.275	740	0.0060127	-		X	X
12	5-methyl-2-hexanone	8.5835	831	0.0046411	Ketones		X	X
13	2-heptanone	9.8465	881.5	0.00286662	Ketones		X	X
14	2,4-dithiapentane	9.864	882	9.2822e-12	Sulfides	X	X	X
15	2,3 dimethyl pyrazine	10.7339	910	0.000785647	Pyrazines		X	X
16	S-methyl pentanethioate	11.997	939	0.011932	Thioesters		X	X
17	2-heptanone, 6 methyl	12.5574	951.625	8.59538e-05	Ketones		X
18	Dimethyl trisulfide	13.1354	965	0.0150996	Sulfides		X	X
19	Alpha-terpinene	15.2797	1015	0.0099369	Terpenes	X
20	D-limonene	15.845	1028	0.014591	Terpenes	X	X	X
21	2-ethyl-1-hexanol	15.82	1027	0.014591	Alcohols		X	X
22	2-nonanone	18.635	1091	2.91396e-15	Ketones	X	X
23	2,3,5-trithiahexane	20.2803	1131.86	0.0146699	Sulfides	X		X
24	Decanal	23.272	1206	0.014215	Aldehydes	X	X	X
25	Dimethyl tetrasulfide	23.556	1214	6.3966e-09	Sulfides		X
26	1-phenoxy-2-propanol	24.4943	1244.75	0.0165402	Alcohols	X	X
27	1-hexadecanol	40.248	1882	0.023312	Alcohols		X	X
Number of detected compounds (n)						14	23	22
Abbreviations:
# = Compound number, Asp = Aspergillus niger, Bac = Bacillus subtilis sp. 3610, MIX Asp + Bac = Aspergillus niger + Bacillus subtilis sp. 3610.
RT* = Retention time, the RT value stated is the average retention time of three replicates.
ELRI** = Experimental linear retention index value, the RI value stated is the calculated average of three replicates.
p-value***= statistical significance (peak area and peak intensity).

### Sheet: Day 7
Dataset of volatiles at 7 days. Tentatively identified volatile organic compounds (VOCs) produced by Aspergillus niger and Bacillus subtilis sp. 3610 in mono- and co-culture on LB-agar.
						Detected in treatment
#	Compound name	RT*	ELRI**	p-value***	chemical family	Asp	Bac	MIX Asp + Bac
1	Unknow compound 1	2.18	575	0.00099377	-		X	X
2	3-methyl-pentane	2.25454	580.154	0.00582835	Alkanes	X	X	X
3	Acetic acid methyl ester	2.50446	590.154	0.00806612	Esters	X		X
4	Acetic acid	2.70236	597.818	0.0112374	Acids	X	X	X
5	Benzene	3.49929	629.176	0.00134998	Hydrocarbons		X	X
6	Unknown compound 2	4.51617	669.5	0.0166317	-	X		X
7	Pyrazine	4.91133	685.667	0.00537523	Pyrazines	X		X
8	Dimethyl disulfide	5.11015	693.147	0.00480784	Sulfides	X	X	X
9	Toluene	5.94522	727.714	0.00533169	Benzenoids	X	X	X
10	2-hexanone, 5-methyl	8.507	828.333	0.00875551	Ketones		X	X
11	2-heptanone	9.837	881	3.9138e-13	Ketones		X	X
12	2,4 dithiapentane	9.84795	881.5	0.0047975	Sulfides	X	X	X
13	2,3 dimethyl pryazine	10.717	909	0.013736	Pyrazines	X	X	X
14	2-Heptanone-6-methyl	12.7415	956.25	0.0169226	Ketones		X
15	Dimethyltrisulfide	13.1056	964	0.0191712	Sulfides		X	X
16	Furan,2-pentyl	14.4177	994.714	0.00691834	Furans	X		X
17	Alpha-terpinene	15.2538	1014.25	0.0162645	Terpenes	X
18	D-limonene	15.808	1027	0.0103837	Terpenes	X	X	X
19	Hexanoic acid, 2-ethyl-, methyl ester	16.288	1038	1.73281e-10	Esters	X		X
20	Nonanal	19.52	1112	0.0035392	Aldehydes	X	X	X
21	Dimethyl tetrasulfide	23.558	1214	0.0046837	Sulfides		X	X
22	2-phenoxyethanol	23.884	1223	0.0096043	Alcohols		X	X
23	Di-isopropylnaphtalene isomer	38.5099	1730	0.0181591	Naphtalenes	X	X	X
24	Methoxybenzene isomer	38.8625	1757	0.022613	Ethers		X	X
25	1-hexadecanol	40.23	1881	0.0092938	Alcohols	X	X	X
Number of detected compounds (n)						16	19	23
Abbreviations:
# = Compound number, Asp = Aspergillus niger, Bac = Bacillus subtilis sp. 3610, MIX Asp + Bac = Aspergillus niger + Bacillus subtilis sp. 3610.
RT* = Retention time, the RT value stated is the average retention time of three replicates.
ELRI** = Experimental linear retention index value, the RI value stated is the calculated average of three replicates.
p-value***= statistical significance (peak area and peak intensity).
