## Supplementary material for "Enhanced niche colonisation and competition during bacterial adaptation to a fungus": Dataset S4

### Sheet: Fig 3a
Colony spreading of CoEvo3 isolate in the presence of methanol or volatile compounds (represented in Fig 3a)
	experiment 1			experiment 2
	replicate 1	replicate 2	replicate 3	replicate 1	replicate 2	replicate 3
Methanol	6.2	5	4.9	5.8	6.4	5.7
Pyrazine	3.9	4.2	3.6	3.5	4.3	3.8
dimethyl disulphide	4.8	4	4.3	4.2	4.7	4.2
2-pentyene	4.1	3.8	4	3.6	3.8	3.9
mix of 3 VOCs	4.3	3.9	4.1	4	3.8	3.8

### Sheet: Fig 3b
Surfactin semi-quantifiction data (represented in Fig 3b)
strain	replicate	cfu 10-6	cfu per plug	surfactin µg/ml	surfactin µg per plug	surfactin/cfu 10^6	average	stdev
Ancestor (WT)	1	303.5	303500000	14.4589	7.22945	0.0238203	0.045298	0.019597
	2	446.5	446500000	44.531	22.2655	0.0498667
	3	513.5	513500000	63.8863	31.9431	0.0622067
CoEvo1.1	1	401	401000000	35.6993	17.8497	0.0445128	0.043455	0.003437
	2	354.5	354500000	28.0862	14.0431	0.0396138
	3	501.5	501500000	46.3771	23.1885	0.0462384
CoEvo1.2	1	379	379000000	37.1357	18.5678	0.0489917	0.045914	0.014495
	2	561	561000000	33.8034	16.9017	0.0301278
	3	422	422000000	49.4783	24.7391	0.0586236
CoEvo2.1	1	163	163000000	44.5831	22.2916	0.136758	0.101545	0.030852
	2	247	247000000	39.1528	19.5764	0.0792567
	3	184.5	184500000	32.7014	16.3507	0.0886217
CoEvo2.2	1	122	122000000	31.0646	15.5323	0.127314	0.105911	0.019286
	2	178.5	178500000	35.8917	17.9459	0.100537
	3	203	203000000	36.4919	18.246	0.0898815
CoEvo3.1	1	215	215000000	54.0115	27.0057	0.125608	0.117521	0.007826
	2	231.5	231500000	50.9229	25.4614	0.109985
	3	233	233000000	54.5085	27.2542	0.116971
CoEvo3.2	1	210	210000000	48.2772	24.1386	0.114946	0.129372	0.021002
	2	141.5	141500000	43.4313	21.7157	0.153467
	3	181	181000000	43.3328	21.6664	0.119704
CoEvo4.1	1	238.5	238500000	8.3264	4.1632	0.0174558	0.030105	0.024694
	2	497.5	497500000	58.268	29.134	0.0585608
	3	157.5	157500000	4.504	2.252	0.0142984
CoEvo4.2	1	172.5	172500000	0.5248	0.2624	0.00152116	0.03451	0.033646
	2	157	157000000	10.4347	5.21735	0.0332315
	3	243.5	243500000	33.4945	16.7473	0.0687772
CoEvo5.1	1	250.5	250500000	23.8086	11.9043	0.0475222	0.063636	0.025508
	2	157	157000000	15.8068	7.9034	0.0503401
	3	128	128000000	23.8196	11.9098	0.0930453
CoEvo5.2	1	186.5	186500000	19.9805	9.99025	0.053567	0.050902	0.029489
	2	112.5	112500000	17.7678	8.8839	0.078968
	3	163.5	163500000	6.5957	3.29785	0.0201703
Bac1.1	1	150.5	150500000	14.3059	7.15295	0.0475279	0.05677	0.012561
	2	149	149000000	21.1791	10.5895	0.0710708
	3	115	115000000	11.8933	5.94665	0.05171
Bac2.1	1	138	138000000	11.7426	5.8713	0.0425457	0.039852	0.005493
	2	193.5	193500000	16.8259	8.41295	0.0434778
	3	352.5	352500000	23.6405	11.8202	0.0335326
Bac3.1	1	234	234000000	20.7627	10.3813	0.0443647	0.02293	0.018784
	2	770	770000000	14.386	7.193	0.00934156
	3	284.5	284500000	8.5823	4.29115	0.0150831
Bac4.1	1	166	166000000	12.5839	6.29195	0.0379033	0.073045	0.034601
	2	94.5	94500000	20.238	10.119	0.107079
	3	173.5	173500000	25.731	12.8655	0.0741527
Bac5.1	1	164.5	164500000	22.0714	11.0357	0.0670863	0.062587	0.006297
	2	204.5	204500000	22.6549	11.3275	0.055391
	3	168.5	168500000	22.0002	11.0001	0.0652825

### Sheet: Fig S4d
Number of blubous cells in field view (data represented in Supplementary Fig 4d)
	N402 +CFS	ΔrlmA +CFS		N402 +surfactin	ΔrlmA +surfactin
	8	31		3	21
	6	28		2	13
	8	33		9	30
Average	7.33333	30.6667		4.66667	21.3333
Std dev	0.31427	0.684935		1.0304	2.31474

### Sheet: Fig 4c
Average luminescence/OD (data presented in Fig 4c)
	Time [h]	MA297 control	stdev	MA297 +CFS	stdev	MA584 control	stdev	MA584 +CFS	stdev
	0	243.289	112.903	302.307	103.422	350.584	126.714	214.626	83.765
	0.166667	361.545	71.7412	632.812	187.637	229.133	81.9852	437.5	118.264
	0.333333	237.51	72.8092	450.66	47.3253	297.767	89.8524	331.492	85.399
	0.5	340.909	61.3267	485.584	113.41	443.191	85.5003	359.053	125.8
	0.666667	352.748	128.24	339.244	20.7992	355.987	115.005	319.315	125.339
	0.833333	380.259	90.3388	420.489	50.3678	462.52	70.2602	559.876	71.4135
	1	540.323	196.435	406.754	67.1462	216.173	69.8504	231.125	74.3022
	1.16667	398.089	143.66	655.988	38.696	204.724	17.9554	399.693	20.3664
	1.33333	439.297	148.265	421.687	86.8456	262.751	112.722	244.461	75.2433
	1.5	469.745	70.9445	656.99	68.2632	324.074	63.5368	565.317	66.6255
	1.66667	128.411	44.7365	563.595	84.8565	148.554	128.856	253.846	150.153
	1.83333	371.517	80.4702	400.302	121.577	206.738	69.778	166.163	133.627
	2	438.125	35.6762	766.94	49.3483	374.046	53.6654	453.195	83.7382
	2.16667	298.273	90.6426	624.06	17.7442	458.015	141.344	282.659	66.6245
	2.33331	383.459	35.0913	663.228	56.0106	452.522	82.1783	350.746	104.494
	2.5	237.003	130.08	651.369	48.9976	310.881	81.947	504.077	53.6012
	2.66667	211.48	92.8559	609.398	32.6998	418.195	61.7405	485.075	74.633
	2.83333	130.246	65.1304	788.897	108.583	387.931	49.4216	498.168	133.316
	3	493.736	115.962	1280	11.7026	573.888	135.274	466.472	119.387
	3.16667	286.513	39.5626	1205.16	88.5128	329.825	153.222	610.194	119.484
	3.33331	376.42	91.1267	1251.79	122.499	407.74	42.9545	559.49	57.9916
	3.49997	314.548	36.8799	1269.39	178.202	396.988	88.5339	563.38	56.4064
	3.66664	367.097	42.7924	1684.14	153.417	379.661	56.3466	708.275	35.6527
	3.83333	464.955	172.146	2334.02	192.993	675.05	119.452	998.623	174.201
	3.99997	468.966	67.1494	2334.47	89.1556	538.411	62.4135	944.559	41.5383
	4.16667	297.7	108.511	2598.79	182.167	432.873	35.5438	893.817	115.073
	4.33331	431.937	129.197	2660.55	90.828	381.727	151.014	892.974	103.404
	4.49997	372.596	41.3013	3307.03	159.084	476.19	92.031	899.54	38.5199
	4.66664	566.518	95.6876	3771.54	156.874	564.468	94.1613	1252.38	186.715
	4.83331	520.305	20.0828	3579.62	165.508	475.059	75.9218	1297.23	209.49
	4.99997	352.287	44.0738	3251.08	240.823	369.718	63.5425	1169.95	45.4992
	5.16664	444.309	72.7815	3602.67	170.458	522.688	56.3151	1477.2	41.1843
	5.33331	411.872	106.366	3795.36	240.178	510.783	62.3775	1242.5	70.9711
	5.49997	594.817	68.8768	3683.6	140.023	481.137	57.0928	1369.46	105.81
	5.66664	742.256	29.5807	4561.6	275.359	413.718	100.143	1374.57	156.203
	5.83331	565.714	147.709	4659.6	168.327	518.162	77.3519	1269.66	44.5841
	6	505.051	90.5967	4381.78	170.59	533.955	83.4119	1317.37	87.6745
	6.16667	640.177	116.677	4886.42	301.253	614.213	84.8719	1386.24	43.519
	6.33333	600	133.143	4691.36	153.012	407.352	114.859	1245.5	148.207
	6.5	612.784	103.39	4734.23	153.843	543.689	73.4789	1384.31	61.1318
	6.66667	664.948	53.2552	4649.12	190.037	521.822	99.9685	1542.55	89.8587
	6.83333	544.629	91.4067	4287.05	217.936	439.805	101.175	1196.46	50.4297
	6.99997	857.423	171.873	4609.73	202.025	681.101	114.653	1287.13	88.6215
	7.16661	700.483	75.1539	4503.11	216.899	518.909	86.3076	1197.74	113.489
	7.33328	631.777	49.1236	4596.09	190.597	491.663	116.379	1169.86	81.8419
	7.49994	623.281	93.8164	4579.01	344.317	534.224	125.507	1119.16	85.7349
	7.66661	656.836	28.6878	4677.55	215.413	554.656	125.684	1221.79	89.06
	7.83328	729.895	48.8041	4568	320.288	492.259	70.0873	1089.82	90.2502
	7.99994	733.788	53.9448	4165.41	181.81	512.821	80.7123	1120.03	89.3529
	8.16661	706.076	101.299	4319.65	246.973	539.012	103.646	1095.7	70.3654
	8.33328	654.281	81.0407	4351.3	272.27	553.114	111.982	1011.39	61.9847
	8.49994	735.294	56.8103	3767.05	194.08	416.964	114.348	1045.65	82.6313
	8.66658	623.065	118.181	4026.02	349.121	482.012	83.7869	1009.35	44.4122
	8.83328	459.683	100.778	4042.69	483.41	447.003	74.0103	983.459	49.5987
	8.99994	694.087	48.8162	3990.27	296.421	684.977	136.421	958.345	99.3766
	9.16658	719.942	38.3841	3852.07	246.291	635.332	103.412	948.349	53.1669
	9.33325	634.473	88.7786	3726.44	290.958	689.001	108.929	1030.98	115.267
	9.49992	528.68	51.7896	3653.58	186.691	477.371	86.6761	850.838	34.221
	9.66658	577.437	58.9434	3711.67	318.413	661.853	106.334	953.476	76.7147
	9.83325	696.14	36.0245	3363.9	165.182	555.227	88.6756	844.93	26.4273
	9.99992	559.284	37.4589	3466.57	248.912	709.2	126.67	958.969	102.628
	10.1666	476.943	52.604	3320.2	293.694	723.777	121.504	895.522	56.4107
	10.3332	588.417	101.44	3367.64	106.244	599.395	101.196	901.024	56.3642
	10.4999	599.341	42.4082	3186.76	139.385	733.083	133.337	812.954	96.9433
	10.6666	635.155	81.0967	3358.16	197.704	674.068	117.182	896.996	21.5524
	10.8332	612.894	59.9205	3345.16	275.406	655.653	101.02	868.019	29.8107
	10.9999	630.861	32.2275	3637.54	255.643	804.977	146.801	862.21	22.6061
	11.1666	537.305	64.9322	3155.25	159.856	737.156	134.505	789.839	46.8922
	11.3332	595.466	45.1861	3315.62	193.952	694.207	108.821	834.783	44.3593
	11.4999	610.993	20.5967	3316.06	226.062	778.443	116.555	805.965	60.8672
	11.6666	625.822	77.1683	3200.47	169.765	610.329	105.011	865.865	112.86
	11.8332	655.78	70.4852	3071.09	122.076	765.318	142.477	807.005	61.9478
	11.9999	614.837	109.416	3063.65	31.6194	751.195	110.829	810.763	16.092
	12.1666	607.887	23.6512	3022.62	92.9868	769.403	117.36	813.933	49.4872
	12.3332	580.882	72.9938	3031.8	219.555	835.532	127.182	747.126	66.0301
	12.4999	569.498	134.859	2951.05	196.024	716.307	123.526	825.734	16.9817
	12.6666	543.04	28.1907	2943.36	152.573	781.284	125.595	808.179	25.2108
	12.8332	640.394	72.9525	2851.21	80.8342	714.739	98.2979	697.119	44.1482
	12.9999	661.917	124.704	2904.27	135.951	637.5	96.1292	747.153	67.8618
	13.1666	663.475	100.5	2983.41	198.027	794.335	126.748	741.139	31.9729
	13.3332	830.004	179.512	2942.83	72.345	889.788	126.777	762.877	76.6789
	13.4999	703.176	105.923	2843.77	68.0794	829.521	116.448	766.849	27.1716
	13.6666	674.206	121.475	2830.64	95.7207	833.498	145.583	715.324	49.3292
	13.8332	747.102	205.227	2654.64	135.602	892.578	122.742	704.909	26.6096
	13.9999	827.052	212.493	2562.15	108.601	799.846	123.559	700.967	65.6941
	14.1666	831.943	240.633	2455.64	79.4158	802.352	145.293	834.369	50.8965
	14.3332	729.252	205.406	2521.08	86.0317	832.688	114.437	799.674	22.1665
	14.4999	828.103	167.752	2487.2	118.42	897.093	132.672	680.72	29.9837
	14.6666	850.809	199.673	2392.13	94.2055	808.712	98.95	660.851	45.3829
	14.8332	804.598	221.506	2282.83	110.772	840.841	100.815	757.081	66.6755
	14.9999	876.953	296.855	2201.27	62.0583	878.391	99.7784	659.327	19.3205
	15.1666	994.028	279.36	2297.1	173.355	857.247	115.243	679.502	42.2422
	15.3332	986.05	311.05	2337.56	137.823	870.584	100.581	695.048	77.4705
	15.4999	969.582	337.579	2322.24	97.0223	847.245	117.284	707.824	85.8853
	15.6666	973.385	279.037	2297.62	197.594	886.997	96.8906	671.489	88.0401
	15.8332	1085.47	321.232	2344.53	110.362	957.936	157.401	699.549	49.633
	15.9999	1150.62	283.599	2216.19	182.116	852.333	101.544	701.365	68.2668
	16.1666	1172.96	393.271	1989.52	163.488	939.016	111.187	664.13	89.0577
	16.3332	1187.59	317.358	2303.71	193.883	990.686	111.967	689.381	27.1622
	16.4999	1231.01	348.016	2179.52	171.779	948.942	105.87	745.314	65.6683
	16.6666	1211.33	343.862	2163.59	120.548	1015.03	125.987	687.41	36.8812
	16.8332	1271.47	330.467	2259.31	181.621	998.507	100.182	729.975	37.5137
	16.9999	1152.2	305.75	2100.77	186.533	960.778	97.1231	719.533	29.1903
	17.1666	1353.23	283.544	2179.35	165.057	950.427	110.218	729.6	21.6254
	17.3332	1488.15	237.229	2264.09	169.059	991.935	97.7387	785.015	71.1909
	17.4999	1433.58	244.233	2233.95	155.252	1003.65	121.059	715.03	38.176
	17.6665	1451.93	225.127	2116.18	193.279	947.151	107.098	699.979	13.35
	17.8332	1441.18	198.582	2117.57	137.895	963.817	82.5597	715.525	43.1322
	17.9999	1422.76	147.192	2148.58	148.27	1008.02	86.2299	752.721	28.67

### Sheet: Fig S5a
Average luminescence/OD (data presented in Fig 4c)
	Time [h]	MA297 control	stdev	MA297 +WT CFS	stdev	MA297 +srfAC CFS	stdev	MA297 +CFW	stdev
	0	243.289	112.903	302.307	103.422	337.171	64.2404	402.844	68.4153
	0.166667	361.545	71.7412	632.812	187.637	364.372	114.85	373.541	23.3807
	0.333333	237.51	72.8092	450.66	47.3253	328.407	80.873	498.418	143.078
	0.5	340.909	61.3267	485.584	113.41	517.104	21.4188	478.056	39.4064
	0.666667	352.748	128.24	339.244	20.7992	609.463	29.7967	762.712	61.4063
	0.833333	380.259	90.3388	420.489	50.3678	726.837	119.488	785.66	119.884
	1	540.323	196.435	406.754	67.1462	723.37	43.0572	711.009	86.9763
	1.16667	398.089	143.66	655.988	38.696	691.025	145.763	750.569	91.9701
	1.33333	439.297	148.265	421.687	86.8456	453.834	87.7231	639.756	183.295
	1.5	469.745	70.9445	656.99	68.2632	565.737	163.523	678.354	8.24532
	1.66667	128.411	44.7365	563.595	84.8565	482.595	105.042	671.243	28.1104
	1.83333	371.517	80.4702	400.302	121.577	482.115	112.152	852.655	90.6855
	2	438.125	35.6762	766.94	49.3483	392.006	224.047	855.019	127.05
	2.16667	298.273	90.6426	624.06	17.7442	503.145	34.9261	752.28	82.2789
	2.33331	383.459	35.0913	663.228	56.0106	495.74	50.8211	1194.69	134.044
	2.5	237.003	130.08	651.369	48.9976	500	81.9785	1469.72	177.529
	2.66667	211.48	92.8559	609.398	32.6998	554.273	113.955	1454.81	66.6528
	2.83333	130.246	65.1304	788.897	108.583	534.351	28.1716	1959.51	88.812
	3	493.736	115.962	1280	11.7026	596.677	119.021	2272.4	210.72
	3.16667	286.513	39.5626	1205.16	88.5128	515.31	26.4595	2849.85	149.954
	3.33331	376.42	91.1267	1251.79	122.499	805.271	132.386	3009.91	159.163
	3.49997	314.548	36.8799	1269.39	178.202	874.552	190.001	2812.5	128.912
	3.66664	367.097	42.7924	1684.14	153.417	580.131	9.92088	3464.57	101.798
	3.83333	464.955	172.146	2334.02	192.993	1002.84	97.728	3800.42	235.024
	3.99997	468.966	67.1494	2334.47	89.1556	941.926	62.986	3874.13	232.096
	4.16667	297.7	108.511	2598.79	182.167	1049.72	225.376	3699.38	383.024
	4.33331	431.937	129.197	2660.55	90.828	1022.34	88.529	4081.63	244.093
	4.49997	372.596	41.3013	3307.03	159.084	1147.87	189.103	4427.79	150.983
	4.66664	566.518	95.6876	3771.54	156.874	1324.59	103.598	4723.15	160.375
	4.83331	520.305	20.0828	3579.62	165.508	1422.11	231.36	5240.57	307.861
	4.99997	352.287	44.0738	3251.08	240.823	1448.28	61.166	5234.01	361.363
	5.16664	444.309	72.7815	3602.67	170.458	1580.25	136.23	5275.79	347.079
	5.33331	411.872	106.366	3795.36	240.178	1548.7	203.848	5387.08	64.2574
	5.49997	594.817	68.8768	3683.6	140.023	1469.72	294.098	5840.82	343.7
	5.66664	742.256	29.5807	4561.6	275.359	1752.87	121.089	6274.75	349.052
	5.83331	565.714	147.709	4659.6	168.327	1748.17	173.811	6241.73	338.682
	6	505.051	90.5967	4381.78	170.59	2056.74	223.218	6779.77	227.172
	6.16667	640.177	116.677	4886.42	301.253	2052.91	289.066	6598.84	452.705
	6.33333	600	133.143	4691.36	153.012	2061.54	246.542	6761.4	468.452
	6.5	612.784	103.39	4734.23	153.843	2243.27	236.618	6861.14	384.909
	6.66667	664.948	53.2552	4649.12	190.037	2314.01	130.353	6574.46	350.056
	6.83333	544.629	91.4067	4287.05	217.936	2169.01	125.977	6682.13	293.967
	6.99997	857.423	171.873	4609.73	202.025	2309.45	209.875	6747.6	385.099
	7.16661	700.483	75.1539	4503.11	216.899	2268.68	268.968	6324.45	224.132
	7.33328	631.777	49.1236	4596.09	190.597	2259.31	237.322	5538.38	302.843
	7.49994	623.281	93.8164	4579.01	344.317	2018.39	92.0291	5038.4	343.642
	7.66661	656.836	28.6878	4677.55	215.413	2199.1	73.9459	5742.04	375.106
	7.83328	729.895	48.8041	4568	320.288	1748.61	85.9493	5940.96	531.572
	7.99994	733.788	53.9448	4165.41	181.81	2075.76	72.2718	5646.94	395.855
	8.16661	706.076	101.299	4319.65	246.973	1924.37	97.3841	5453.15	363.198
	8.33328	654.281	81.0407	4351.3	272.27	1904.07	51.5534	5579.89	307.344
	8.49994	735.294	56.8103	3767.05	194.08	1718.03	43.892	5282.47	433.27
	8.66658	623.065	118.181	4026.02	349.121	1785.59	83.0815	5618.36	597.238
	8.83328	459.683	100.778	4042.69	483.41	1793.75	86.9947	5926.1	422.39
	8.99994	694.087	48.8162	3990.27	296.421	1666.12	28.0644	5753.31	650.59
	9.16658	719.942	38.3841	3852.07	246.291	1731.88	63.7613	6476.8	531.385
	9.33325	634.473	88.7786	3726.44	290.958	1779.1	21.9521	5806.45	465.167
	9.49992	528.68	51.7896	3653.58	186.691	1667.18	33.1068	5855.97	335.19
	9.66658	577.437	58.9434	3711.67	318.413	1726.21	43.8485	6636.87	167.284
	9.83325	696.14	36.0245	3363.9	165.182	1750.73	72.1892	5878.21	516.438
	9.99992	559.284	37.4589	3466.57	248.912	1884.26	121.724	6167.33	403.898
	10.1666	476.943	52.604	3320.2	293.694	1754.14	99.4195	6597.69	548.405
	10.3332	588.417	101.44	3367.64	106.244	1656.56	23.0266	6219.14	360.939
	10.4999	599.341	42.4082	3186.76	139.385	1575.03	23.9949	5886.93	746.792
	10.6666	635.155	81.0967	3358.16	197.704	1488.69	129.901	6508.17	726.576
	10.8332	612.894	59.9205	3345.16	275.406	1527.13	95.0576	6383.9	453.44
	10.9999	630.861	32.2275	3637.54	255.643	1528.48	154.331	7240.42	407.006
	11.1666	537.305	64.9322	3155.25	159.856	1567.16	40.4575	6577.64	579.442
	11.3332	595.466	45.1861	3315.62	193.952	1520.84	131.737	6828.47	479.146
	11.4999	610.993	20.5967	3316.06	226.062	1592.16	43.3951	7009.58	726.313
	11.6666	625.822	77.1683	3200.47	169.765	1717.91	170.732	6658.97	703.113
	11.8332	655.78	70.4852	3071.09	122.076	1614.1	46.4028	6426.63	802.625
	11.9999	614.837	109.416	3063.65	31.6194	1564.42	50.1728	6674.92	609.583
	12.1666	607.887	23.6512	3022.62	92.9868	1550.21	57.4641	6542.74	575.919
	12.3332	580.882	72.9938	3031.8	219.555	1410	107.144	6814.5	684.397
	12.4999	569.498	134.859	2951.05	196.024	1428.88	87.2289	6288.91	526.982
	12.6666	543.04	28.1907	2943.36	152.573	1371.79	21.6824	6775.12	832.437
	12.8332	640.394	72.9525	2851.21	80.8342	1406.61	75.0647	6686.86	645.297
	12.9999	661.917	124.704	2904.27	135.951	1347.59	37.835	7086.88	361.413
	13.1666	663.475	100.5	2983.41	198.027	1345.37	16.5669	6861.03	567.843
	13.3332	830.004	179.512	2942.83	72.345	1424.57	77.2537	6506.29	268.72
	13.4999	703.176	105.923	2843.77	68.0794	1310.96	37.0183	6514.27	542.021
	13.6666	674.206	121.475	2830.64	95.7207	1402.03	98.5162	6151.65	356.415
	13.8332	747.102	205.227	2654.64	135.602	1360.22	117.759	5945.57	415.705
	13.9999	827.052	212.493	2562.15	108.601	1294.5	50.2938	5454.96	246.699
	14.1666	831.943	240.633	2455.64	79.4158	1380.86	37.2599	5192.78	278.193
	14.3332	729.252	205.406	2521.08	86.0317	1318.15	47.8524	5122.27	144.49
	14.4999	828.103	167.752	2487.2	118.42	1291.68	160.033	4877.26	219.024
	14.6666	850.809	199.673	2392.13	94.2055	1228.8	71.7439	4733.43	246.893
	14.8332	804.598	221.506	2282.83	110.772	1308.23	108.615	4574.91	303.182
	14.9999	876.953	296.855	2201.27	62.0583	1260.11	75.2299	4129.96	225.975
	15.1666	994.028	279.36	2297.1	173.355	1395.67	175.953	3972.28	185.361
	15.3332	986.05	311.05	2337.56	137.823	1270.09	144.583	3721.88	36.9165
	15.4999	969.582	337.579	2322.24	97.0223	1333.45	163.116	3562.85	157.803
	15.6666	973.385	279.037	2297.62	197.594	1244.16	77.7367	3257.77	128.708
	15.8332	1085.47	321.232	2344.53	110.362	1236.03	119.978	3213.43	65.5162
	15.9999	1150.62	283.599	2216.19	182.116	1156.72	163.036	2932.88	165.241
	16.1666	1172.96	393.271	1989.52	163.488	1209.07	123.56	2583.65	166.819
	16.3332	1187.59	317.358	2303.71	193.883	1268.18	113.593	2806.28	185.13
	16.4999	1231.01	348.016	2179.52	171.779	1253.9	176.936	2220.69	228.917
	16.6666	1211.33	343.862	2163.59	120.548	1195.6	169.686	2266.1	64.6615
	16.8332	1271.47	330.467	2259.31	181.621	1171.7	114.223	2170.31	206.364
	16.9999	1152.2	305.75	2100.77	186.533	1224.77	127.524	1993.09	110.595
	17.1666	1353.23	283.544	2179.35	165.057	1416.79	142.584	1888.14	132.713
	17.3332	1488.15	237.229	2264.09	169.059	1342.02	150.447	1943.42	137.61
	17.4999	1433.58	244.233	2233.95	155.252	1297.38	135.953	1677.85	113.489
	17.6665	1451.93	225.127	2116.18	193.279	1262.19	157.281	1555.24	167.254
	17.8332	1441.18	198.582	2117.57	137.895	1292.78	224.236	1515.52	165.306
	17.9999	1422.76	147.192	2148.58	148.27	1393.49	172.438	1533.7	157.932
